# High functional diversity among *Nitrospira* populations that dominate rotating biological contactor microbial communities in a municipal wastewater treatment plant

**DOI:** 10.1101/529826

**Authors:** Emilie Spasov, Jackson M. Tsuji, Laura A. Hug, Andrew C. Doxey, Laura A. Sauder, Wayne J. Parker, Josh D. Neufeld

## Abstract

Nitrification, the oxidation of ammonia to nitrate via nitrite, is an important process in municipal wastewater treatment plants (WWTPs). Members of the *Nitrospira* genus that contribute to complete ammonia oxidation (comammox) have only recently been discovered and their relevance to engineered water treatment systems is poorly understood. This study investigated distributions of *Nitrospira*, ammonia-oxidizing archaea (AOA), and ammonia-oxidizing bacteria (AOB) in biofilm samples collected from tertiary rotating biological contactors (RBCs) of a municipal WWTP in Guelph, Ontario, Canada. Using quantitative PCR (qPCR), 16S rRNA gene sequencing, and metagenomics, our results demonstrate that *Nitrospira* species strongly dominate RBC biofilm samples and that comammox *Nitrospira* outnumber all other nitrifiers. Genome bins recovered from assembled metagenomes reveal multiple populations of comammox *Nitrospira* with distinct spatial and temporal distributions, including several taxa that are distinct from previously characterized *Nitrospira* members. Diverse functional profiles imply a high level of niche heterogeneity among comammox *Nitrospira*, in contrast to the sole detected AOA representative that was previously cultivated and characterized from the same RBC biofilm. Our metagenome bins also reveal two cyanase-encoding populations of comammox *Nitrospira*, suggesting an ability to degrade cyanate, which has not been shown previously for *Nitrospira* that are not strict nitrite oxidizers. This study demonstrates the importance of RBCs as model systems for continued investigation of environmental factors that control the distributions and activities of AOB, AOA, comammox *Nitrospira*, and other nitrite oxidizers.
