## Supplementary file 2 for "High functional diversity among *Nitrospira* populations that dominate rotating biological contactor microbial communities in a municipal wastewater treatment plant"

### Sheet: MAG_abundance_profile_otu_style
	Relative abundance (read recruitment; %)														GTDB taxonomy (release 86)						CheckM stats				Assembly statistics
MAG ID	FNE1	FNE8	JNE1	JNE8	SNE1	SNE8	NE1	NE8	NW1	NW8	SE2	SE8	SW1	SW8	domain	phylum	class	order	family	genus	species	Completeness	Contamination	Strain heterogeneity	Number of scaffolds	Number of contigs	Scaffold (bp)	Contig (bp)	Scaffold N50	Scaffold L50	Contig N50	Contig L50	GC content (%)
RBC001	1.07116	3.97516	0.902016	2.94452	2.68533	5.43497	6.25441	11.5626	3.97275	10.0954	12.0542	9.80084	4.04572	3.74902	Bacteria	Nitrospirota	Nitrospiria	Nitrospirales	Nitrospiraceae	Nitrospira	Unresolved_Nitrospira	94.94	2.73	0	203	227	3825427	3823027	35142	36	32534	40	54.866
RBC002	0.181147	0.45914	0.613168	0.449911	0.975679	0.78729	1.766	1.3042	2.12942	2.2297	1.75923	2.32231	1.63014	1.57637	Bacteria	Proteobacteria	Gammaproteobacteria	Betaproteobacteriales	SG8-39	Unresolved_SG8-39	Unresolved_SG8-39	95.51	5.46	0	244	479	7784683	7762860	66607	34	28433	82	64.959
RBC003	0.635321	1.14292	0.341073	0.1895	0.444912	0.595908	1.8649	0.838667	0.945585	0.669762	0.838122	1.77714	2.26942	2.97477	Bacteria	Nitrospirota	Nitrospiria	Nitrospirales	UBA8639	UBA8639	Unresolved_UBA8639	94.03	1.82	0	175	295	4276258	4264348	45187	30	24838	53	50.069
RBC004	0.0618439	0.21262	0.0756736	0.371579	0.338518	0.916217	0.593286	2.75319	0.57623	2.24804	1.13052	1.42871	0.671609	1.82321	Bacteria	Proteobacteria	Alphaproteobacteria	Geminicoccales	Unresolved_Geminicoccales	Unresolved_Geminicoccales	Unresolved_Geminicoccales	90.26	0.66	50	450	833	4562398	4524368	17546	78	7953	169	68.995
RBC005	1.27011	0.721848	0.820627	0.215818	1.88785	0.404633	0.232948	0.0234723	0.285587	0.0672394	0.40766	0.132277	0.336842	0.256054	Bacteria	Proteobacteria	Gammaproteobacteria	Betaproteobacteriales	Burkholderiaceae	Unresolved_Burkholderiaceae	Unresolved_Burkholderiaceae	95.86	5.63	41.18	375	396	5486249	5484509	24878	60	24645	62	68.577
RBC006	0.370977	0.123812	0.315082	0.303865	1.00275	0.22844	0.224466	0.539214	0.104817	0.217239	0.263257	0.110912	0.0318046	0.335014	Bacteria	Proteobacteria	Gammaproteobacteria	Betaproteobacteriales	Burkholderiaceae	Rubrivivax	Unresolved_Rubrivivax	83.06	2.55	28.57	659	698	4450181	4449388	9446	150	8727	159	68.014
RBC007	0.188315	0.104074	0.683441	0.191414	0.599811	0.327703	1.66932	2.02233	1.64467	2.3939	1.11053	1.48501	1.52026	0.776202	Bacteria	Proteobacteria	Gammaproteobacteria	Steroidobacterales	Steroidobacteraceae	Steroidobacter	Unresolved_Steroidobacter	83.41	4.8	28	623	1102	6069181	6022901	15369	110	7418	250	64.463
RBC008	0.270113	0.704796	0.164402	0.495465	0.306749	0.675333	0.695374	3.04574	1.82528	6.61183	1.18304	1.13316	0.474038	1.63622	Bacteria	Proteobacteria	Alphaproteobacteria	Caulobacterales	Parvularculaceae	CV81	Unresolved_CV81	97.84	0	0	58	59	3792298	3792288	104510	10	104510	10	62.91
RBC009	0.571371	0.766468	0.419832	0.307012	0.301286	0.436596	0.821868	0.79257	1.17246	0.584666	0.912668	1.03094	0.997674	1.09282	Bacteria	Proteobacteria	Gammaproteobacteria	Betaproteobacteriales	Burkholderiaceae	Aquincola	Unresolved_Aquincola	98.8	0.65	100	140	146	2823575	2823065	30936	28	29532	29	66.898
RBC010	0.212214	0.838153	0.13958	0.357054	0.438186	0.805694	0.27847	0.470693	0.284269	0.508834	0.166537	0.318129	0.208367	0.323818	Bacteria	Chloroflexota	Dehalococcoidia	SM23-28-2	Unresolved_SM23-28-2	Unresolved_SM23-28-2	Unresolved_SM23-28-2	80.57	8.86	42.86	578	660	3414883	3410318	8200	126	6902	149	62.32
RBC011	0.294826	0.561823	0.240452	0.200469	0.576173	0.764557	1.08182	2.26726	0.893506	2.14637	1.5735	2.06831	0.849243	1.06277	Bacteria	Proteobacteria	Alphaproteobacteria	Dongiales	Dongiaceae	Unresolved_Dongiaceae	Unresolved_Dongiaceae	96.79	2.51	25	162	267	4185230	4176440	50130	24	29225	39	67.839
RBC012	0.506217	3.08243	0.209735	0.379831	1.21595	3.68945	0.510396	4.02873	0.590922	3.4957	0.942089	2.17975	0.162248	0.273816	Bacteria	Acidobacteriota	Acidobacteriae	Solibacterales	Solibacteraceae	Unresolved_Solibacteraceae	Unresolved_Solibacteraceae	98.26	1.74	0	30	41	4488589	4487489	318316	6	249900	7	58.173
RBC013	0.0139755	0.235931	0.0154095	0.0845837	0.0319797	0.287278	0.148343	1.44241	0.167152	2.70523	0.106445	0.250069	0.110322	0.317492	Bacteria	Proteobacteria	Gammaproteobacteria	Steroidobacterales	Steroidobacteraceae	Unresolved_Steroidobacteraceae	Unresolved_Steroidobacteraceae	90.89	2.97	23.53	225	260	3114170	3112020	25149	33	22299	38	67.252
RBC014	0.385104	0.916133	0.222751	0.36089	0.460039	0.68458	0.618837	1.34837	0.948873	1.54022	0.429597	0.772431	0.587138	0.956818	Bacteria	Gemmatimonadota	Gemmatimonadetes	Gemmatimonadales	GWC2-71-9	Unresolved_GWC2-71-9	Unresolved_GWC2-71-9	87.3	3.76	0	724	1043	4974780	4947781	10517	138	6317	243	68.351
RBC015	0.664628	0.148466	0.228567	0.0568169	0.0634711	0.0129346	0.024915	0.0204042	0.113494	0.0675616	0.120066	0.0671463	0.448782	0.342514	Bacteria	Proteobacteria	Gammaproteobacteria	Berkiellales	Berkiellaceae	Unresolved_Berkiellaceae	Unresolved_Berkiellaceae	95.21	0.77	0	37	61	2535547	2534023	136861	7	68330	12	37.626
RBC016	0.0360059	0.652778	0.0310545	0.221267	0.306286	2.18292	0.431025	3.51847	0.1599	3.1385	0.237487	2.52392	0.0377485	0.652974	Bacteria	UBP10	GR-WP33-30	Unresolved_GR-WP33-30	Unresolved_GR-WP33-30	Unresolved_GR-WP33-30	Unresolved_GR-WP33-30	90.75	3.87	14.29	423	617	6090100	6072140	27149	61	17286	92	66.216
RBC017	0.381433	0.244469	0.331975	0.255651	0.473028	0.246737	0.501211	0.322576	0.623913	0.668903	0.354767	0.369285	0.368851	0.581004	Bacteria	Proteobacteria	Alphaproteobacteria	Rhizobiales	Thermopetrobacteraceae	Unresolved_Thermopetrobacteraceae	Unresolved_Thermopetrobacteraceae	88.08	0.6	50	238	344	2976733	2968166	21378	47	14380	62	58.747
RBC018	0.0165787	0.288334	0.0120418	0.0648609	0.0885229	0.825212	0.0180911	0.187753	0.0291163	0.229135	0.0230469	0.0551468	0.00329349	0.00652288	Bacteria	Eisenbacteria	RBG-16-71-46	RBG-16-71-46	RBG-16-71-46	Unresolved_RBG-16-71-46	Unresolved_RBG-16-71-46	80.47	1.1	0	517	558	3328090	3327224	9157	112	8104	124	71.274
RBC019	0.221321	0.118283	0.177307	0.113677	0.318113	0.112144	0.232196	0.148217	0.231311	0.291326	0.176774	0.180611	0.182526	0.276599	Bacteria	Proteobacteria	Alphaproteobacteria	Rhizobiales	Thermopetrobacteraceae	Unresolved_Thermopetrobacteraceae	Unresolved_Thermopetrobacteraceae	82.96	3.06	0	461	527	2814458	2810603	10679	81	8579	97	58.832
RBC020	0.00209127	0.0303623	0.0252298	0.0685531	0.0715692	0.317254	2.17059	3.80294	3.86287	5.04352	2.43612	4.63826	3.46687	3.90141	Bacteria	Acidobacteriota	Acidobacteriae	Solibacterales	Solibacteraceae	Unresolved_Solibacteraceae	Unresolved_Solibacteraceae	98.78	2.07	20	334	433	10154779	10149453	56712	55	43281	70	62.952
RBC021	1.70123	1.87938	0.811655	0.621559	1.23154	0.668973	0.677862	0.61245	0.649594	0.601207	0.90011	0.783343	0.935887	1.11716	Bacteria	Nitrospirota	Nitrospiria	Nitrospirales	Nitrospiraceae	Nitrospira	Unresolved_Nitrospira	78.51	1.32	0	436	460	3629083	3626953	11968	91	11365	97	54.62
RBC022	1.23862	1.35634	1.14288	0.411426	1.81546	0.474206	0.100749	0.0179597	0.0810487	0.00547797	0.104628	0.11888	0.0157659	0.00516222	Bacteria	Proteobacteria	Gammaproteobacteria	Betaproteobacteriales	Nitrosomonadaceae	Nitrosomonas	Unresolved_Nitrosomonas	97.09	0.24	100	116	146	3021283	3018373	47408	22	38799	28	43.304
RBC023	0.0295086	0.0730998	0.0276633	0.0824043	0.0800713	0.112697	2.0845	1.40694	1.52531	3.93219	1.22717	4.68605	1.26769	4.24666	Bacteria	Actinobacteriota	Acidimicrobiia	Microtrichales	Unresolved_Microtrichales	Unresolved_Microtrichales	Unresolved_Microtrichales	97.72	2.14	0	162	411	6874096	6849466	75238	28	28802	73	71.026
RBC024	0.00361285	0.0292111	0.360353	0.678849	0.189513	0.860265	1.20629	1.49115	1.86862	2.19742	1.04261	1.36728	1.28263	1.79354	Bacteria	Proteobacteria	Gammaproteobacteria	Betaproteobacteriales	SG8-41	UBA5216	Unresolved_UBA5216	97.59	1.14	16.67	207	305	6035363	6027183	49288	39	35155	57	62.124
RBC025	0.109604	0.2523	0.249032	0.33323	0.457565	0.452666	0.750284	0.918463	0.604581	0.927227	0.52848	0.772754	0.437411	0.936584	Bacteria	Proteobacteria	Gammaproteobacteria	Betaproteobacteriales	SG8-39	Unresolved_SG8-39	Unresolved_SG8-39	85.85	4.93	11.54	938	1420	6373694	6330956	10288	176	5882	323	65.083
RBC026	9.31612	2.7771	7.50072	1.2893	2.78266	0.789339	2.65987	0.564458	2.1891	0.41552	1.99065	0.941285	3.04297	1.23503	Bacteria	Nitrospirota	Nitrospiria	Nitrospirales	Nitrospiraceae	Nitrospira_A	GCF_900170025.1	75.06	3.18	50	538	567	2907351	2904451	8000	82	7228	92	58.873
RBC027	0.964242	0.888445	0.392121	0.158421	0.207173	0.106995	0.072827	0.0231979	0.102375	0.0198442	0.103046	0.115749	0.0793751	0.0876331	Bacteria	Proteobacteria	Alphaproteobacteria	UBA1301	UBA1301	UBA6038	Unresolved_UBA6038	95.35	0.87	0	154	186	3773900	3771708	48423	21	38586	26	61.692
RBC028	0.0402534	0.490294	0.097473	0.633432	0.11333	0.718787	0.773204	1.86085	0.584166	1.58262	0.187042	0.350083	0.507012	1.35573	Bacteria	Proteobacteria	Alphaproteobacteria	Caulobacterales	Hyphomonadaceae	SWB02	Unresolved_SWB02	92.7	1.42	81.82	270	291	3616307	3614927	21025	55	20356	58	62.925
RBC029	0.0543298	0.295229	0.166074	0.205287	0.102741	0.226311	0.390332	1.03086	0.792002	1.01552	0.193581	0.790007	0.350494	0.567512	Bacteria	Proteobacteria	Gammaproteobacteria	Steroidobacterales	Steroidobacteraceae	Steroidobacter	Unresolved_Steroidobacter	78.57	3.73	5.26	671	706	3727711	3726972	7449	164	6987	171	65.371
RBC030	1.36763	1.64959	0.596048	0.512521	0.375422	0.430885	0.00777811	0.0119232	0.0123645	0.00902254	0.00530337	0.00931207	0.006967	0.00705261	Bacteria	Proteobacteria	Alphaproteobacteria	Sphingomonadales	Sphingomonadaceae	Sphingobium	Sphingobium xenophagum	98.2	0.88	16.67	117	134	3445098	3444292	49764	23	42899	27	63.431
RBC031	0.763812	0.720865	0.635808	0.285397	1.06123	0.881814	0.122214	0.246896	0.115798	0.0984692	0.302048	0.498713	0.778443	0.127134	Bacteria	Proteobacteria	Alphaproteobacteria	Caulobacterales	Hyphomonadaceae	Unresolved_Hyphomonadaceae	Unresolved_Hyphomonadaceae	90.87	1.04	25	277	389	2714692	2704482	15617	55	9564	85	65.318
RBC032	0.0983258	0.487356	0.142728	0.531893	0.487718	1.30026	2.53617	5.29182	3.68167	5.06578	1.84523	3.18764	1.46426	2.80592	Bacteria	Proteobacteria	Alphaproteobacteria	UBA1301	UBA1301	Unresolved_UBA1301	Unresolved_UBA1301	98.91	0.58	0	30	36	4315572	4314972	310217	5	226370	7	62.731
RBC033	0.978052	2.07877	0.884031	0.61558	2.62979	2.08423	1.44713	1.7016	1.11136	2.27078	1.25023	0.943663	3.18597	2.80517	Bacteria	Acidobacteriota	Acidobacteriae	Solibacterales	Solibacteraceae	Unresolved_Solibacteraceae	Unresolved_Solibacteraceae	99.13	1.74	0	83	107	7420867	7419277	153678	15	127329	20	63.1
RBC034	0.00565364	0.919887	0.0196328	2.05644	0.0471319	0.609288	0.130223	0.143004	0.196855	0.202604	0.193447	0.260738	0.442857	0.447108	Bacteria	Planctomycetota	GCA-002687715	GCA-002687715	GCA-002687715	Unresolved_GCA-002687715	Unresolved_GCA-002687715	97.66	3.41	0	94	127	6091613	6088943	112913	13	103275	19	64.184
RBC035	4.86442	0.784	1.47268	0.286709	2.06336	0.190046	0.301631	0.0189325	0.190473	0.0210794	0.708213	0.159703	1.21865	0.200496	Bacteria	Nitrospirota	Nitrospiria	Nitrospirales	Nitrospiraceae	Nitrospira	Unresolved_Nitrospira	94.94	2.32	25	436	473	4540709	4537009	15590	86	14062	98	54.953
RBC036	0.110051	0.725074	0.0748023	0.376182	0.367678	2.40443	0.108894	1.31802	0.11697	1.0098	0.0572119	0.429067	0.0204138	0.0520688	Bacteria	Planctomycetota	UBA1135	UBA1135	GCA-2683825	Unresolved_GCA-2683825	Unresolved_GCA-2683825	90.29	4.19	50	472	546	5111963	5106003	16951	80	14416	95	75.46
RBC037	0.0749757	0.242371	0.0960207	0.420904	0.421856	1.04151	0.672031	2.87552	0.724652	2.54715	1.50357	1.49449	0.711443	1.21119	Bacteria	Proteobacteria	Alphaproteobacteria	Geminicoccales	Unresolved_Geminicoccales	Unresolved_Geminicoccales	Unresolved_Geminicoccales	90.4	2.24	60	430	805	4633448	4596185	21547	60	9128	151	69.116
RBC038	0.0773698	0.319512	0.027153	0.048902	0.294678	0.500948	0.442417	0.886958	0.34032	0.532196	0.279906	0.551159	0.34568	0.447482	Bacteria	Chloroflexota	Dehalococcoidia	UBA2979	Unresolved_UBA2979	Unresolved_UBA2979	Unresolved_UBA2979	80.78	1.98	0	378	423	2259185	2257655	7737	91	6765	104	70.316
RBC039	0.0584979	0.0800548	0.660967	0.149688	0.398193	0.166715	0.610615	0.0239213	1.14123	0.0177766	0.831489	0.160065	0.93805	0.281429	Bacteria	Acidobacteriota	Blastocatellia	Pyrinomonadales	Pyrinomonadaceae	Unresolved_Pyrinomonadaceae	Unresolved_Pyrinomonadaceae	86.06	2.23	0	1030	1148	5724394	5720555	7214	250	6464	283	48.216
RBC040	1.54775	1.61342	0.936728	0.676032	1.53199	1.73287	0.715143	1.62363	0.655919	1.48582	0.795845	0.923709	0.905632	0.762772	Bacteria	Proteobacteria	Alphaproteobacteria	Rhizobiales	Hyphomicrobiaceae	Hyphomicrobium	Unresolved_Hyphomicrobium	96.69	0.67	25	81	147	3720685	3714085	79845	15	47642	24	64.283
RBC041	0.0750766	0.400034	0.020614	0.0895879	0.0981866	0.694289	0.0255993	0.327864	0.00657702	0.13362	0.0146669	0.216502	0.00111082	0.00167227	Bacteria	Dadabacteria	UBA1144	UBA2774	UBA2774	2-12-FULL-53-21	Unresolved_2-12-FULL-53-21	91.39	1.68	0	233	334	2522983	2513783	18415	41	11961	63	54.219
RBC042	2.91369	0.697146	0.438185	0.137099	2.25014	0.135795	0.607203	0.00897984	0.315705	0.0119763	1.00831	0.194116	5.46546	1.51767	Bacteria	Nitrospirota	Nitrospiria	Nitrospirales	Nitrospiraceae	Nitrospira	Unresolved_Nitrospira	89.58	4.82	42.86	276	469	3434026	3414726	25594	40	11565	84	54.719
RBC043	0.0622189	0.196719	0.0739702	0.441086	0.325159	0.817881	0.523967	2.3482	0.546055	1.98848	1.02253	1.22096	0.572522	1.04543	Bacteria	Proteobacteria	Alphaproteobacteria	Geminicoccales	Unresolved_Geminicoccales	Unresolved_Geminicoccales	Unresolved_Geminicoccales	89.45	1.61	37.5	536	689	4537849	4526934	12671	115	9496	150	68.931
RBC044	1.64834	0.392671	0.26401	0.0817088	1.19629	0.0812153	0.582886	0.00967827	0.304098	0.0129162	0.886537	0.181189	4.09299	1.17287	Bacteria	Nitrospirota	Nitrospiria	Nitrospirales	Nitrospiraceae	Nitrospira	Unresolved_Nitrospira	89.94	0.91	0	185	343	3600878	3585087	32742	33	15917	67	54.672
RBC045	0.0707715	0.0291871	0.184396	0.0400981	0.457295	0.111913	4.54773	0.0890999	1.46418	0.0630235	0.679941	2.10189	1.85843	1.10127	Bacteria	Acidobacteriota	Blastocatellia	UBA7656	Unresolved_UBA7656	Unresolved_UBA7656	Unresolved_UBA7656	94.35	8.93	12.5	317	464	9343563	9329043	82739	34	46200	56	67.847
RBC046	0.272983	0.00669122	0.606158	0.00228702	1.62891	0.0202571	0.409348	0.0192817	0.449183	0.0378624	0.880321	0.377213	1.14691	0.210675	Bacteria	Acidobacteriota	Luteitaleia	RBG-16-70-10	RBG-16-70-10	Unresolved_RBG-16-70-10	Unresolved_RBG-16-70-10	94.87	6.15	0	108	131	5258802	5258302	93299	16	81479	20	70.778
RBC047	1.35007	1.0122	0.691393	0.322735	0.833475	0.307392	0.275588	0.172238	0.339018	0.183136	0.429794	0.313533	0.601452	0.651052	Bacteria	Nitrospirota	Nitrospiria	Nitrospirales	Nitrospiraceae	Nitrospira	Unresolved_Nitrospira	75.71	3.54	50	514	542	3044048	3041338	7650	114	7102	123	54.455
RBC048	1.25636	2.64021	1.37286	2.54084	0.677314	1.27198	2.83315	1.8945	3.93278	3.14747	1.59258	1.55978	1.44828	3.75811	Bacteria	Nitrospirota	Nitrospiria	Nitrospirales	Nitrospiraceae	Nitrospira_A	Unresolved_Nitrospira_A	94.94	2.73	0	129	174	3897269	3892769	53310	23	38558	31	58.649
RBC049	0.746721	2.0021	0.826813	1.56976	1.62487	2.39736	6.8215	8.36986	5.08773	7.75111	4.43668	6.13433	2.384	5.68953	Bacteria	Proteobacteria	Gammaproteobacteria	Betaproteobacteriales	UKL13-2	Unresolved_UKL13-2	Unresolved_UKL13-2	97.99	1.18	0	55	67	5417317	5416117	399931	5	253684	6	59.861
RBC050	1.40944	1.7061	0.693081	0.16417	0.669755	0.0724853	0.0335895	0.00463958	0.0371992	0.00762619	0.0128571	0.013303	0.0509224	0.0150712	Bacteria	Proteobacteria	Gammaproteobacteria	Betaproteobacteriales	Nitrosomonadaceae	Nitrosomonas	Unresolved_Nitrosomonas	99.52	0.48	0	123	139	3085633	3084033	41665	20	39462	23	45.069
RBC051	0.0260471	0.0123032	0.0656649	0.0105891	0.121479	0.0253347	0.911889	0.0132203	0.416574	0.00674005	0.292787	0.441336	0.58476	0.218704	Bacteria	Acidobacteriota	Blastocatellia	UBA7656	Unresolved_UBA7656	Unresolved_UBA7656	Unresolved_UBA7656	81.77	2.18	25	1557	2008	6968052	6930433	5599	375	4122	543	67.937
RBC052	0.0612887	0.124831	0.343075	0.551995	0.427858	0.502952	0.80154	1.09252	0.782869	1.05292	0.974145	0.498202	0.544537	0.884318	Bacteria	Proteobacteria	Gammaproteobacteria	Steroidobacterales	Steroidobacteraceae	Unresolved_Steroidobacteraceae	Unresolved_Steroidobacteraceae	91.09	3.51	16.67	194	242	3992670	3991970	31523	40	25014	48	66.696
RBC053	0.478944	0.314727	1.30821	0.437752	0.363873	0.226346	0.179388	0.218933	0.489972	0.460901	0.336465	0.230141	0.304979	0.292398	Bacteria	Bacteroidota	Bacteroidia	Chitinophagales	Chitinophagaceae	JJ008	Unresolved_JJ008	93.03	0	0	95	233	4128441	4115361	91670	14	33236	37	43.123
RBC054	0.00192541	0.00285396	0.00133449	0.00124029	0.00190245	0.00261899	0.61876	1.14555	0.481392	0.773548	0.39485	0.791405	0.336316	0.553583	Bacteria	Proteobacteria	Alphaproteobacteria	Sphingomonadales	Sphingomonadaceae	Sphingomonas	Unresolved_Sphingomonas	91.23	1.73	0	278	309	2429540	2427746	12162	57	11218	64	66.599
RBC055	0.982169	0.981139	0.781056	0.356832	1.4274	1.14532	0.144179	0.262211	0.152557	0.113722	0.284077	0.561586	0.478501	0.0723749	Bacteria	Proteobacteria	Alphaproteobacteria	Caulobacterales	Hyphomonadaceae	Unresolved_Hyphomonadaceae	Unresolved_Hyphomonadaceae	96.48	1	20	66	94	2913905	2911195	77735	14	51205	18	65.157
RBC056	0.154682	0.0892762	0.475967	0.161432	0.454096	0.296017	0.892854	1.55655	0.85253	1.44471	0.808875	1.18935	0.711277	0.38887	Bacteria	Proteobacteria	Gammaproteobacteria	Steroidobacterales	Steroidobacteraceae	Steroidobacter	Unresolved_Steroidobacter	81.45	7.96	13.89	745	1134	4727072	4693643	9319	159	5344	268	65.098
RBC057	0.198353	0.71638	0.337996	0.586802	0.882232	1.42211	1.01935	1.8466	1.04275	1.3547	0.811668	1.81217	1.26209	1.46814	Bacteria	Proteobacteria	Alphaproteobacteria	Caulobacterales	Hyphomonadaceae	SWB02	Unresolved_SWB02	95.97	1.14	33.33	104	122	3225809	3224350	43893	23	40180	25	63.37
RBC058	0.138356	0.759237	0.328168	0.623574	0.553781	0.679128	1.56264	3.43888	1.8171	3.70928	0.731268	1.67697	0.984744	1.3403	Bacteria	Acidobacteriota	Luteitaleia	Luteitaleales	UBA2999	2-02-FULL-65-29	Unresolved_2-02-FULL-65-29	97.1	5.2	0	174	243	5847276	5841276	63123	31	40411	44	68.719
RBC059	0.00405995	0.124123	0.0170501	0.27898	0.0356836	0.0851972	0.351788	0.384312	0.556775	0.559532	0.440692	0.592949	1.27968	1.15689	Bacteria	Planctomycetota	GCA-002687715	GCA-002687715	GCA-002687715	Unresolved_GCA-002687715	Unresolved_GCA-002687715	83.46	5.68	25	676	773	5249820	5245588	11541	134	9574	157	64.492
RBC060	0.0442412	0.140348	0.0561351	0.224888	0.34266	0.586136	0.38238	1.62917	0.405366	1.42245	0.744282	0.833464	0.401231	0.722482	Bacteria	Proteobacteria	Alphaproteobacteria	Geminicoccales	Unresolved_Geminicoccales	Unresolved_Geminicoccales	Unresolved_Geminicoccales	79.68	2.49	0	783	895	3774164	3768726	5731	210	5017	243	68.949
RBC061	0.922106	0.826198	1.07349	0.633123	1.91818	1.22241	0.612312	0.669472	0.841305	1.33254	0.360661	0.851698	0.0720086	0.776857	Bacteria	Proteobacteria	Gammaproteobacteria	Betaproteobacteriales	Burkholderiaceae	Methylibium	Unresolved_Methylibium	98.19	2.62	45.45	142	153	4221868	4221128	67431	19	65363	21	70.192
RBC062	0.286266	0.306069	0.305678	0.559301	0.760088	0.897181	2.49079	1.9923	2.74994	1.74218	4.56421	2.28603	3.13355	3.50992	Bacteria	Actinobacteriota	Actinobacteria	Corynebacteriales	Corynebacteriaceae	Mycobacterium	Unresolved_Mycobacterium	99.48	0.91	0	141	191	6871345	6867122	90787	25	73969	32	65.796
RBC063	0.273755	0.619022	0.165454	0.266735	0.323215	0.473172	0.418553	0.90644	0.452496	0.960525	0.292803	0.49702	0.447203	0.757932	Bacteria	Gemmatimonadota	Gemmatimonadetes	Gemmatimonadales	GWC2-71-9	Unresolved_GWC2-71-9	Unresolved_GWC2-71-9	87.3	4.4	0	672	771	5011882	5009633	10305	140	9019	168	68.401
RBC064	0.696184	1.13632	1.22224	0.504097	1.50673	1.59771	0.713523	1.47721	0.479821	1.29323	0.729395	0.961078	0.35826	0.393461	Bacteria	Proteobacteria	Alphaproteobacteria	Unresolved_Alphaproteobacteria	Unresolved_Alphaproteobacteria	Unresolved_Alphaproteobacteria	Unresolved_Alphaproteobacteria	95.43	1.32	75	134	218	3867683	3859463	54711	22	29823	40	65.227
RBC065	0.150492	0.0886287	0.127452	0.0893513	0.17	0.083861	0.178337	0.124271	0.20064	0.244119	0.15032	0.156558	0.160163	0.288264	Bacteria	Proteobacteria	Alphaproteobacteria	Rhizobiales	Thermopetrobacteraceae	Unresolved_Thermopetrobacteraceae	Unresolved_Thermopetrobacteraceae	79.98	1.3	20	322	393	2752408	2748241	13065	69	9956	78	58.789
RBC066	0.066351	0.224528	0.0627604	0.457138	2.26708	1.27462	1.21021	1.03575	1.17781	1.10615	0.787575	1.02134	0.0242237	0.657025	Bacteria	Myxococcota	Polyangia	Nannocystales	Nannocystaceae	Ga0077550	Unresolved_Ga0077550	92.1	2.93	0	628	703	8526709	8524587	23761	111	21574	126	67.215
RBC067	1.03487	1.83898	0.6473	0.484611	0.326649	0.393097	0.0259849	0.0332004	0.0492625	0.0205155	0.0206942	0.036563	0.0383721	0.0428558	Bacteria	Proteobacteria	Alphaproteobacteria	Caulobacterales	Caulobacteraceae	Phenylobacterium	Unresolved_Phenylobacterium	97.01	3.24	40	390	472	4896987	4893264	19876	76	16850	92	68.704
RBC068	7.65269	8.3469	2.18374	0.637884	0.410685	0.542495	0.716579	0.31392	0.783031	0.54393	0.410783	0.540073	1.06318	0.618428	Bacteria	Acidobacteriota	Luteitaleia	Luteitaleales	UBA2999	Unresolved_UBA2999	Unresolved_UBA2999	92.95	4.57	22.22	418	527	5853491	5843041	25452	69	19271	86	70.191
RBC069	5.33409	2.93013	1.87603	0.54907	11.219	1.11581	0.780278	0.045872	0.282405	0.029189	0.873656	0.193498	4.13653	0.466324	Bacteria	Nitrospirota	Nitrospiria	Nitrospirales	Nitrospiraceae	Nitrospira	Unresolved_Nitrospira	95.85	2.73	0	79	87	4531683	4530883	84978	16	78382	19	54.504
RBC070	0.275146	1.37092	0.435053	0.785027	0.971201	1.38009	0.16841	0.407385	0.261803	0.401396	0.156394	0.224726	0.330343	0.510208	Bacteria	Proteobacteria	Alphaproteobacteria	Caulobacterales	Hyphomonadaceae	SWB02	Unresolved_SWB02	94.85	2.09	57.14	208	237	3137409	3135499	26402	41	22805	48	63.183
RBC071	0.0646491	0.939505	0.056402	0.259795	0.542821	1.16334	1.40614	1.04291	1.20602	1.20059	1.85261	1.02704	1.33705	1.00752	Archaea	Crenarchaeota	Nitrososphaeria	Nitrososphaerales	Nitrososphaeraceae	Nitrosocosmicus	GCA_001870125.1	97.57	1.94	0	211	257	2594716	2591727	21688	35	15056	49	33.882
RBC072	0.00363449	0.0179272	0.0617871	0.580307	0.00994998	0.00654746	0.0389676	0.025393	0.051151	0.0411116	0.0296879	0.0433488	0.0788586	0.05398	Bacteria	Proteobacteria	Gammaproteobacteria	Berkiellales	UBA6186	Unresolved_UBA6186	Unresolved_UBA6186	84.72	1.52	0	296	333	2486325	2484875	15144	52	12171	63	37.546
RBC073	4.81761	2.72267	1.63806	1.62008	3.99414	2.22772	5.30409	1.75069	3.11147	1.53378	4.1565	2.47838	2.54908	1.56907	Bacteria	Nitrospirota	Nitrospiria	Nitrospirales	Nitrospiraceae	Nitrospira_A	Unresolved_Nitrospira_A	91.31	0	0	56	64	3969535	3968825	161412	10	161412	10	59.484
RBC074	0.0343185	0.578419	1.44342	2.10915	0.669065	3.55456	0.765387	3.05015	1.41919	3.0348	1.07038	1.49985	1.35902	1.4246	Bacteria	Acidobacteriota	Blastocatellia	Pyrinomonadales	Unresolved_Pyrinomonadales	Unresolved_Pyrinomonadales	Unresolved_Pyrinomonadales	93.96	0.85	0	121	147	7320713	7318461	151239	17	110872	20	53.446
RBC075	0.0952322	0.219251	0.233513	0.268979	0.404262	0.378987	0.787719	0.762089	0.606567	0.838264	0.530943	0.757946	0.457659	0.638401	Bacteria	Proteobacteria	Gammaproteobacteria	Betaproteobacteriales	SG8-39	Unresolved_SG8-39	Unresolved_SG8-39	89.91	2.8	0	846	1447	6835189	6778679	12456	152	6110	321	64.993
RBC076	0.0588008	1.4235	0.0822127	0.326692	0.0630587	1.06369	0.000771064	0.0148666	0.001164	0.00400107	0.00217171	0.00744428	0.000925685	0.00138144	Bacteria	Bacteroidota	Bacteroidia	Flavobacteriales	PHOS-HE28	Unresolved_PHOS-HE28	Unresolved_PHOS-HE28	96.51	0	0	260	318	3923877	3921936	23054	54	19775	64	58.336
RBC077	0.000194705	0.000959315	0.000423898	0.000408652	0.000538747	0.000775006	0.284927	0.54101	0.287183	0.396911	0.21998	0.379846	0.277257	0.558236	Bacteria	Proteobacteria	Alphaproteobacteria	Sphingomonadales	Sphingomonadaceae	Sphingomonas	Unresolved_Sphingomonas	83.21	1.23	50	289	517	2320377	2298927	10946	60	5771	125	66.623
RBC078	0.395935	1.99563	0.340995	0.270922	0.0840698	0.247423	0.0580033	0.0119981	0.0785579	0.00641782	0.0529787	0.11845	0.0794628	0.150234	Bacteria	Bacteroidota	Bacteroidia	Flavobacteriales	PHOS-HE28	PHOS-HE28	Unresolved_PHOS-HE28	99.46	0.54	0	51	67	4157469	4156854	133344	8	109201	11	57.517
RBC079	0.0146822	0.0221002	0.0163593	0.0151775	0.0241847	0.0254594	0.0337533	0.0337243	0.0474148	0.0278732	0.339487	0.115427	1.81165	1.19464	Bacteria	Proteobacteria	Alphaproteobacteria	Rhizobiales	Xanthobacteraceae	Bradyrhizobium	Unresolved_Bradyrhizobium	88.82	4.55	8.33	1001	1157	7349603	7343635	10235	212	8605	256	62.779
RBC080	0.05495	1.41375	0.0577522	0.861087	0.253186	4.74024	0.642277	3.64242	0.538151	1.92349	0.458459	2.09875	0.15991	0.5476	Bacteria	Proteobacteria	Alphaproteobacteria	Reyranellales	Reyranellaceae	Reyranella	Unresolved_Reyranella	93.74	5.05	11.76	396	541	7794610	7780560	47789	52	27181	82	64.926
RBC081	0.269623	0.272205	0.167424	0.303098	0.478845	0.308577	0.39331	0.942908	0.311464	0.724488	0.690296	0.364044	0.0349812	0.131174	Bacteria	Proteobacteria	Alphaproteobacteria	Rhizobiales	Hyphomicrobiaceae	Hyphomicrobium	Unresolved_Hyphomicrobium	87.65	1.25	20	375	418	3232293	3231306	11920	87	11220	96	61.817
RBC082	0.833155	0.273489	1.81418	0.473004	0.506523	0.202339	1.88836	0.556475	2.24436	0.570219	4.25972	1.44246	1.68431	1.98603	Bacteria	Proteobacteria	Gammaproteobacteria	Xanthomonadales	Xanthomonadaceae	Unresolved_Xanthomonadaceae	Unresolved_Xanthomonadaceae	99.67	1.03	0	26	36	3761807	3760987	262067	6	190973	7	64.483
RBC083	1.65062	3.14753	1.62621	2.69019	3.08757	2.12302	5.15145	3.09276	4.39692	4.37604	3.45912	3.40424	1.0315	3.37348	Bacteria	Nitrospirota	Nitrospiria	Nitrospirales	Nitrospiraceae	Nitrospira	Unresolved_Nitrospira	82.44	1.87	0	188	212	2664507	2662107	23574	34	21077	37	54.978
RBC084	1.48516	2.94441	0.891552	0.618204	1.61076	2.0972	3.04068	2.66619	1.75982	2.82231	2.67688	2.38745	2.99715	2.33132	Bacteria	Acidobacteriota	Luteitaleia	Luteitaleales	UBA2999	Unresolved_UBA2999	Unresolved_UBA2999	90.68	4.27	0	416	456	5645155	5642195	23034	76	19390	85	70.771
RBC085	3.53727	3.19778	2.04151	0.987116	1.73069	1.17424	4.53473	2.12645	2.64461	1.30891	3.97116	3.26222	1.79517	1.38708	Bacteria	Nitrospirota	Nitrospiria	Nitrospirales	Nitrospiraceae	Nitrospira_A	Unresolved_Nitrospira_A	92.1	1.82	0	241	250	3659777	3658877	25628	43	25628	43	58.976
RBC086	0.764136	1.64072	0.417587	0.298932	0.286302	0.536393	0.0232476	0.0196309	0.0256406	0.0173738	0.0250533	0.0239453	0.0450468	0.0271718	Bacteria	Proteobacteria	Alphaproteobacteria	Sphingomonadales	Sphingomonadaceae	Sphingobium	Unresolved_Sphingobium	95.53	10.14	15.38	513	575	4788376	4786676	16698	68	14653	82	61.476
RBC087	0.127741	0.0333961	1.428	0.123563	0.230053	0.0977042	0.0176188	0.00793219	0.0209439	0.0121375	0.0202063	0.013088	0.00296219	0.0025136	Bacteria	Gemmatimonadota	Gemmatimonadetes	Gemmatimonadales	Gemmatimonadaceae	Unresolved_Gemmatimonadaceae	Unresolved_Gemmatimonadaceae	94.68	2.2	0	73	99	4065873	4063903	163895	7	103079	10	69.987
RBC088	0.294855	0.742593	0.144879	0.314038	0.541643	1.11968	0.503553	2.04728	0.456012	1.949	0.28211	0.595744	0.272044	0.623912	Bacteria	Proteobacteria	Alphaproteobacteria	Rhizobiales	Hyphomicrobiaceae	Unresolved_Hyphomicrobiaceae	Unresolved_Hyphomicrobiaceae	87.12	3.85	9.52	340	403	4022400	4018350	18949	67	15436	76	64.966
RBC089	0.103266	0.468637	0.202097	0.294839	0.200666	0.531458	0.361562	0.800702	0.424893	0.712082	0.30887	0.80417	0.970245	0.737335	Bacteria	Proteobacteria	Alphaproteobacteria	Elsterales	Elsteraceae	Unresolved_Elsteraceae	Unresolved_Elsteraceae	75.4	4.46	6.25	1157	1307	4803826	4794416	5208	288	4385	344	69.046
RBC090	4.37803	5.13719	2.93607	1.77464	3.40551	1.49	0.41383	0.101996	0.514993	0.0954617	0.202724	0.116045	0.25813	0.168909	Bacteria	Proteobacteria	Gammaproteobacteria	Betaproteobacteriales	Nitrosomonadaceae	Nitrosomonas	Unresolved_Nitrosomonas	99.52	0	0	135	139	2903582	2903182	32620	28	32620	28	44.058
RBC091	0.0544596	0.18227	0.0683261	0.304668	0.28929	0.777839	0.502233	2.25583	0.508815	1.89761	0.993423	1.19395	0.680924	1.06761	Bacteria	Proteobacteria	Alphaproteobacteria	Geminicoccales	Unresolved_Geminicoccales	Unresolved_Geminicoccales	Unresolved_Geminicoccales	92.99	1.41	25	289	491	4770809	4751868	27302	51	14312	93	68.948
RBC092	0.500513	0.352716	0.314265	0.125578	0.270358	0.255351	0.152921	0.191271	0.132647	0.159882	0.15748	0.225882	0.26611	0.206655	Bacteria	Proteobacteria	Alphaproteobacteria	Reyranellales	Reyranellaceae	Unresolved_Reyranellaceae	Unresolved_Reyranellaceae	77.56	5.05	0	636	761	3110981	3102677	6337	153	5187	188	64.455
RBC093	1.7325	1.52536	0.65223	0.727285	2.03087	1.4702	0.200294	0.179073	0.0447937	0.0377013	0.240289	0.415899	0.0206184	0.0112385	Bacteria	Nitrospirota	Nitrospiria	Nitrospirales	Nitrospiraceae	Nitrospira	Unresolved_Nitrospira	94.94	2.83	0	50	58	3785413	3784613	121084	9	116502	11	54.957
RBC094	0.134216	0.402768	0.270211	0.334062	0.601073	0.777767	1.35403	3.16749	1.01792	3.46718	1.7112	1.86185	1.29726	1.49253	Bacteria	Proteobacteria	Alphaproteobacteria	Rhizobiales	Hyphomicrobiaceae	Unresolved_Hyphomicrobiaceae	Unresolved_Hyphomicrobiaceae	95.29	1.57	0	412	476	4802138	4800542	18621	85	15119	101	63.481
RBC095	1.90965	1.44159	3.2807	1.20932	3.87817	1.77724	1.50925	0.98212	1.91802	0.96662	1.21949	1.34397	1.55465	1.24752	Bacteria	Proteobacteria	Gammaproteobacteria	Steroidobacterales	Steroidobacteraceae	Unresolved_Steroidobacteraceae	Unresolved_Steroidobacteraceae	93.9	1.51	16.67	92	189	3219171	3209471	79801	15	37278	24	67.474
RBC096	0.354384	0.483003	0.293942	0.655155	0.500277	0.711838	0.755315	1.03011	0.721282	1.28249	1.10418	0.598216	0.953465	1.34991	Bacteria	Acidobacteriota	Blastocatellia	Pyrinomonadales	Pyrinomonadaceae	OLB17	Unresolved_OLB17	97.44	2.56	0	98	139	4151551	4150221	72077	18	43650	28	53.706
RBC097	0.634319	0.240128	0.324196	0.0408867	0.35229	0.0313833	0.0346208	0.000349216	0.0264464	0.000644467	0.0088206	0.00549587	0.0165941	0.00536995	Bacteria	Proteobacteria	Gammaproteobacteria	Betaproteobacteriales	Nitrosomonadaceae	Nitrosomonas	Unresolved_Nitrosomonas	82.46	10.26	56.25	504	554	2312528	2307798	5626	132	4996	148	42.743
RBC098	0.0223982	0.158755	0.0758856	0.678864	0.120014	0.142637	0.320416	0.145897	0.308298	0.652281	0.259149	0.0998662	0.062284	0.54598	Bacteria	Acidobacteriota	Blastocatellia	Pyrinomonadales	Pyrinomonadaceae	OLB17	Unresolved_OLB17	84.21	3.42	25	537	604	3691301	3690039	9302	125	8457	141	52.389
RBC099	0.703381	0.768243	0.969462	0.399905	0.144401	0.0836116	0.456855	0.53218	0.539071	0.447717	0.242523	0.677577	0.445225	0.478134	Bacteria	Acidobacteriota	Luteitaleia	Luteitaleales	UBA2999	2-02-FULL-65-29	Unresolved_2-02-FULL-65-29	80.89	5.61	22.22	746	890	4934225	4925653	9083	154	7316	193	65.016
RBC100	4.09816	1.12403	0.824003	0.265473	5.04105	0.458599	1.22928	0.0604393	0.647006	0.0555584	0.834141	0.813281	1.40301	0.357034	Bacteria	Nitrospirota	Nitrospiria	Nitrospirales	Nitrospiraceae	Nitrospira	Unresolved_Nitrospira	94.03	2.27	0	220	233	4315314	4314014	36155	35	32473	38	55.191
RBC101	1.24171	3.64817	2.6819	1.76698	1.76656	1.60254	1.63941	2.39874	1.85167	2.36509	1.10062	1.4861	0.718068	1.338	Bacteria	Gemmatimonadota	Gemmatimonadetes	Gemmatimonadales	Gemmatimonadaceae	SCN-70-22	Unresolved_SCN-70-22	98.9	2.2	0	98	106	5916302	5915772	720052	3	445752	4	64.665
